# Genomic Outcomes of Haploid Induction Crosses in Potato (*Solanum tuberosum* L.)

**DOI:** 10.1101/816942

**Authors:** Kirk R Amundson, Benny Ordoñez, Monica Santayana, Ek Han Tan, Isabelle M Henry, Elisa Mihovilovich, Merideth Bonierbale, Luca Comai

## Abstract

The challenges of breeding autotetraploid potato (*Solanum tuberosum*) have motivated the development of alternative breeding strategies. A common approach is to obtain uniparental dihaploids from a tetraploid of interest through pollination with *S. tuberosum* Andigenum Group (formerly *S. phureja*) cultivars. The mechanism underlying haploid formation of these crosses is unclear, and questions regarding the frequency of paternal DNA transmission remain. Previous reports described aneuploid and euploid progeny, which, in some cases, displayed genetic markers from the haploid inducer. Here, we surveyed a population of 167 presumed dihaploids for large-scale structural variation that would underlie chromosomal addition from the haploid inducer, and for small-scale introgression of genetic markers. In 19 progeny, we detected ten of the twelve possible trisomies and, in all cases, demonstrated the non-inducer parent origin of the additional chromosome. Deep sequencing indicated that occasional, short-tract signals appearing of haploid inducer origin were better explained as technical artifacts. Leveraging recurring CNV patterns, we documented sub-chromosomal dosage variation indicating segregation of polymorphic maternal haplotypes. Collectively, 52% of assayed chromosomal loci were classified as dosage variable. Our findings help elucidate the genomic consequences of potato haploid induction and suggest that most potato dihaploids will be free of residual pollinator DNA.
