## Supplemental Table 1 for "Genomic Outcomes of Haploid Induction Crosses in Potato (*Solanum tuberosum* L.)"

### Sheet: Sheet1
Individual	Library_ID	Library_Type	Library_amp_cycles	Read_length	Single_paired	Raw_reads	Mapped_reads	Fraction_mapped	Mean_coverage	SRA_Expt	SRA_Run
Alca_Tarma	KFRAG_00001	KAPA	4	150	PAIRED	154557854	152444240	0.986325	40.6	SRX3235826	SRR6123032
IVP_101	KFRAG_00468	KAPA	4	150	PAIRED	196397944	190582545	0.97039	41.4874	SRX3235675	SRR6123183
LOP868.004	KFRAG_00003	KAPA	4	50	SINGLE	4952283	4621541	0.933214	0.242901	SRX3235828	SRR6123030
LOP868.004	KFRAG_00003	KAPA	4	150	PAIRED	98256491	97529491	0.992601	28.4903	SRX5381882	SRR8581164
LOP868.005	KFRAG_00004	KAPA	4	50	SINGLE	4588682	4268474	0.930218	0.22506	SRX3235829	SRR6123029
LOP868.006	KFRAG_00005	KAPA	4	50	SINGLE	4995429	4595945	0.92003	0.240696	SRX3235830	SRR6123028
LOP868.011	KFRAG_00006	KAPA	4	50	SINGLE	5160804	4789325	0.928019	0.250625	SRX3235831	SRR6123027
LOP868.012	KFRAG_00007	KAPA	4	50	SINGLE	5912673	5487976	0.928172	0.288148	SRX3235832	SRR6123026
LOP868.015	KFRAG_00008	KAPA	4	50	SINGLE	4984693	4626242	0.92809	0.24268	SRX3235833	SRR6123025
LOP868.016	KFRAG_00009	KAPA	4	50	SINGLE	4111791	3813463	0.927446	0.199466	SRX3235834	SRR6123024
LOP868.025	KFRAG_00010	KAPA	4	50	SINGLE	3961228	3687105	0.930798	0.194214	SRX3235835	SRR6123023
LOP868.026	KFRAG_00011	KAPA	4	50	SINGLE	3668941	3395849	0.925567	0.178393	SRX3235742	SRR6123116
LOP868.027	KFRAG_00012	KAPA	4	50	SINGLE	5417876	5025853	0.927643	0.262924	SRX3235741	SRR6123117
LOP868.028	KFRAG_00013	KAPA	4	50	SINGLE	5924439	5533448	0.934004	0.291455	SRX3235744	SRR6123114
LOP868.029	KFRAG_00014	KAPA	4	50	SINGLE	4559451	4228801	0.92748	0.221255	SRX3235743	SRR6123115
LOP868.030	KFRAG_00015	KAPA	4	50	SINGLE	5110591	4739919	0.92747	0.247876	SRX3235746	SRR6123112
LOP868.034	KFRAG_00016	KAPA	4	50	SINGLE	5022252	4669220	0.929706	0.245881	SRX3235745	SRR6123113
LOP868.037	KFRAG_00017	KAPA	4	50	SINGLE	5237384	4869030	0.929668	0.255717	SRX3235748	SRR6123110
LOP868.041	KFRAG_00018	KAPA	4	50	SINGLE	3124407	2731652	0.874295	0.143248	SRX3235747	SRR6123111
LOP868.042	KFRAG_00019	KAPA	4	50	SINGLE	4576237	4216098	0.921302	0.221034	SRX3235740	SRR6123118
LOP868.043	KFRAG_00020	KAPA	4	50	SINGLE	4867408	4490144	0.922492	0.235159	SRX3235739	SRR6123119
LOP868.044	KFRAG_00021	KAPA	4	50	SINGLE	5452214	5005731	0.91811	0.262937	SRX3235774	SRR6123084
LOP868.045	KFRAG_00022	KAPA	4	50	SINGLE	4498728	4116683	0.915077	0.216037	SRX3235775	SRR6123083
LOP868.046	KFRAG_00023	KAPA	4	50	SINGLE	4619559	4277659	0.925989	0.223797	SRX3235772	SRR6123086
LOP868.048	KFRAG_00024	KAPA	4	50	SINGLE	4706600	4356104	0.925531	0.228112	SRX3235773	SRR6123085
LOP868.058	KFRAG_00025	KAPA	4	50	SINGLE	4913273	4522413	0.920448	0.23732	SRX3235778	SRR6123080
LOP868.060	KFRAG_00026	KAPA	4	50	SINGLE	3946368	3653891	0.925887	0.192196	SRX3235779	SRR6123079
LOP868.062	KFRAG_00027	KAPA	4	50	SINGLE	4528097	4240339	0.936451	0.223289	SRX3235776	SRR6123082
LOP868.064	KFRAG_00028	KAPA	4	50	SINGLE	4544305	4244460	0.934017	0.222778	SRX3235777	SRR6123081
LOP868.064	KFRAG_00028	KAPA	4	150	PAIRED	108457501	107642192	0.992483	31.2898	SRX5381883	SRR8581163
LOP868.065	KFRAG_00029	KAPA	4	50	SINGLE	4998295	4664260	0.93317	0.244568	SRX3235770	SRR6123088
LOP868.072	KFRAG_00030	KAPA	4	50	SINGLE	5455284	5036751	0.923279	0.26227	SRX3235771	SRR6123087
LOP868.074	KFRAG_00031	KAPA	4	50	SINGLE	5130744	4775350	0.930732	0.249813	SRX3235703	SRR6123155
LOP868.076	KFRAG_00033	KAPA	4	50	SINGLE	4577128	4227871	0.923695	0.220927	SRX3235701	SRR6123157
LOP868.077	KFRAG_00032	KAPA	4	50	SINGLE	4976013	4634322	0.931332	0.243842	SRX3235702	SRR6123156
LOP868.079	KFRAG_00034	KAPA	4	50	SINGLE	5186888	4801274	0.925656	0.251192	SRX3235700	SRR6123158
LOP868.081	KFRAG_00035	KAPA	4	50	SINGLE	3998682	3577825	0.894751	0.186656	SRX3235687	SRR6123171
LOP868.086	KFRAG_00036	KAPA	4	50	SINGLE	4756778	4412754	0.927677	0.231362	SRX3235686	SRR6123172
LOP868.088	KFRAG_00037	KAPA	4	50	SINGLE	4728731	4371602	0.924477	0.229312	SRX3235705	SRR6123153
LOP868.090	KFRAG_00038	KAPA	4	50	SINGLE	4644048	4282671	0.922185	0.224295	SRX3235704	SRR6123154
LOP868.097	KFRAG_00039	KAPA	4	50	SINGLE	5137220	4753538	0.925313	0.248998	SRX3235689	SRR6123169
LOP868.108	KFRAG_00040	KAPA	4	50	SINGLE	4692183	4292406	0.914799	0.225029	SRX3235688	SRR6123170
LOP868.1157	FRAG01521	KAPA	0	50	SINGLE	16087279	14979577	0.931144	1.93668	SRX3235768	SRR6123090
LOP868.1157	FRAG01517	KAPA	0	50	SINGLE	54006714	50327328	0.931872	3.91339	SRX3235766	SRR6123092
LOP868.116	KFRAG_00041	KAPA	4	50	SINGLE	4819351	4412087	0.915494	0.231814	SRX3235723	SRR6123135
LOP868.1160	FRAG01505	KAPA	0	50	SINGLE	15823892	14702217	0.929115	1.94138	SRX3235762	SRR6123096
LOP868.117	KFRAG_00042	KAPA	4	50	SINGLE	4313934	3979218	0.92241	0.208615	SRX3235724	SRR6123134
LOP868.1180	FRAG01519	KAPA	0	50	SINGLE	17541331	16361746	0.932754	2.00352	SRX3235764	SRR6123094
LOP868.1180	FRAG01515	KAPA	0	50	SINGLE	42830060	40008953	0.934133	3.30002	SRX3235760	SRR6123098
LOP868.119	KFRAG_00043	KAPA	4	50	SINGLE	4961883	4576656	0.922363	0.238227	SRX3235725	SRR6123133
LOP868.1190	FRAG01520	KAPA	0	50	SINGLE	20829033	19395450	0.931174	2.17374	SRX3235767	SRR6123091
LOP868.1190	FRAG01516	KAPA	0	50	SINGLE	51906693	48389051	0.932231	3.8017	SRX3235765	SRR6123093
LOP868.1192	FRAG01518	KAPA	0	50	SINGLE	16945907	15819722	0.933542	1.998	SRX3235763	SRR6123095
LOP868.1192	FRAG01514	KAPA	0	50	SINGLE	45856280	42845120	0.934335	3.46267	SRX3235759	SRR6123099
LOP868.1196	FRAG01504	KAPA	0	50	SINGLE	11080821	10376876	0.936472	1.75075	SRX3235761	SRR6123097
LOP868.122	KFRAG_00044	KAPA	4	50	SINGLE	3934190	3618603	0.919783	0.1891	SRX3235726	SRR6123132
LOP868.123	KFRAG_00045	KAPA	4	50	SINGLE	4542677	4133720	0.909974	0.216288	SRX3235719	SRR6123139
LOP868.124	KFRAG_00046	KAPA	4	50	SINGLE	5338495	4944097	0.926122	0.259421	SRX3235720	SRR6123138
LOP868.126	KFRAG_00047	KAPA	4	50	SINGLE	5918060	5470610	0.924392	0.285801	SRX3235721	SRR6123137
LOP868.128	KFRAG_00048	KAPA	4	50	SINGLE	4583178	4246478	0.926536	0.223282	SRX3235722	SRR6123136
LOP868.131	KFRAG_00049	KAPA	4	50	SINGLE	5959033	5516684	0.925768	0.28936	SRX3235716	SRR6123142
LOP868.171	KFRAG_00050	KAPA	4	50	SINGLE	5942297	5317705	0.89489	0.278092	SRX3235717	SRR6123141
LOP868.172	KFRAG_00051	KAPA	4	50	SINGLE	3944735	3657839	0.927271	0.192319	SRX3235681	SRR6123177
LOP868.198	KFRAG_00052	KAPA	4	50	SINGLE	4669526	4299919	0.920847	0.225121	SRX3235680	SRR6123178
LOP868.204	KFRAG_00053	KAPA	4	50	SINGLE	4737139	4342166	0.916622	0.22722	SRX3235683	SRR6123175
LOP868.205	KFRAG_00054	KAPA	4	50	SINGLE	4478252	4106624	0.917015	0.215531	SRX3235682	SRR6123176
LOP868.219	KFRAG_00056	KAPA	4	50	SINGLE	4907508	4576180	0.932485	0.240946	SRX3235676	SRR6123182
LOP868.220	KFRAG_00057	KAPA	4	50	SINGLE	3988069	3657962	0.917226	0.191713	SRX3235679	SRR6123179
LOP868.222	KFRAG_00059	KAPA	4	50	SINGLE	4367272	4057474	0.929064	0.212907	SRX3235685	SRR6123173
LOP868.224	KFRAG_00058	KAPA	4	50	SINGLE	3881397	3628581	0.934865	0.1907	SRX3235678	SRR6123180
LOP868.227	KFRAG_00060	KAPA	4	50	SINGLE	7376664	6866315	0.930816	0.361214	SRX3235684	SRR6123174
LOP868.234	KFRAG_00061	KAPA	4	50	SINGLE	5542309	5109455	0.9219	0.267649	SRX3235696	SRR6123162
LOP868.236	KFRAG_00062	KAPA	4	50	SINGLE	5063274	4702517	0.92875	0.247135	SRX3235697	SRR6123161
LOP868.238	KFRAG_00063	KAPA	4	50	SINGLE	8452586	7846226	0.928263	0.411342	SRX3235694	SRR6123164
LOP868.244	KFRAG_00055	KAPA	4	50	SINGLE	3760539	3477620	0.924766	0.182824	SRX3235677	SRR6123181
LOP868.247	KFRAG_00064	KAPA	4	50	SINGLE	4723002	4348621	0.920732	0.227311	SRX3235695	SRR6123163
LOP868.248	KFRAG_00065	KAPA	4	50	SINGLE	4115671	3777911	0.917933	0.197812	SRX3235692	SRR6123166
LOP868.251	KFRAG_00066	KAPA	4	50	SINGLE	4637079	4303713	0.928109	0.225203	SRX3235693	SRR6123165
LOP868.254	KFRAG_00067	KAPA	4	50	SINGLE	4359850	3987727	0.914648	0.207972	SRX3235690	SRR6123168
LOP868.255	KFRAG_00068	KAPA	4	50	SINGLE	4422481	4074392	0.921291	0.212934	SRX3235691	SRR6123167
LOP868.256	KFRAG_00069	KAPA	4	50	SINGLE	5564101	5110724	0.918517	0.267764	SRX3235698	SRR6123160
LOP868.257	KFRAG_00070	KAPA	4	50	SINGLE	4250060	3929033	0.924465	0.206076	SRX3235699	SRR6123159
LOP868.258	KFRAG_00071	KAPA	4	50	SINGLE	4273050	3971556	0.929443	0.209042	SRX3235815	SRR6123043
LOP868.259	KFRAG_00072	KAPA	4	50	SINGLE	5032023	4671047	0.928264	0.244994	SRX3235814	SRR6123044
LOP868.262	KFRAG_00073	KAPA	4	50	SINGLE	4999673	4605565	0.921173	0.241433	SRX3235813	SRR6123045
LOP868.267	KFRAG_00074	KAPA	4	50	SINGLE	4691305	4343104	0.925777	0.226898	SRX3235812	SRR6123046
LOP868.268	KFRAG_00075	KAPA	4	50	SINGLE	4479596	4125302	0.920909	0.217247	SRX3235738	SRR6123120
LOP868.269	KFRAG_00076	KAPA	4	50	SINGLE	4755920	4423762	0.930159	0.232012	SRX3235769	SRR6123089
LOP868.269	KFRAG_00165	KAPA	4	90	SINGLE	4360447	4208536	0.965162	0.339678	SRX3235670	SRR6123188
LOP868.270	KFRAG_00077	KAPA	4	50	SINGLE	6124925	5703883	0.931258	0.299707	SRX3235809	SRR6123049
LOP868.272	KFRAG_00078	KAPA	4	50	SINGLE	6461879	6014624	0.930786	0.315732	SRX3235808	SRR6123050
LOP868.273	KFRAG_00079	KAPA	4	50	SINGLE	6071647	5624662	0.926382	0.295477	SRX3235737	SRR6123121
LOP868.274	KFRAG_00080	KAPA	4	50	SINGLE	6268082	5769102	0.920394	0.302503	SRX3235718	SRR6123140
LOP868.278	KFRAG_00081	KAPA	4	50	SINGLE	4299588	4016182	0.934085	0.211203	SRX3235838	SRR6123020
LOP868.280	KFRAG_00083	KAPA	4	50	SINGLE	186727	65200	0.349173	0.00340673	SRX3235840	SRR6123018
LOP868.280	KFRAG_00166	KAPA	4	90	SINGLE	2552214	2465193	0.965904	0.198233	SRX3235671	SRR6123187
LOP868.281	KFRAG_00084	KAPA	4	50	SINGLE	58171	27869	0.479088	0.00146424	SRX3235841	SRR6123017
LOP868.281	KFRAG_00167	KAPA	4	90	SINGLE	2762429	2670870	0.966856	0.214236	SRX3235672	SRR6123186
LOP868.286	KFRAG_00085	KAPA	4	50	SINGLE	83359	37555	0.450521	0.00197605	SRX3235842	SRR6123016
LOP868.286	KFRAG_00168	KAPA	4	90	SINGLE	4411138	4288136	0.972116	0.348353	SRX3235673	SRR6123185
LOP868.289	KFRAG_00086	KAPA	4	50	SINGLE	94614	49982	0.528273	0.00263217	SRX3235843	SRR6123015
LOP868.289	KFRAG_00169	KAPA	4	90	SINGLE	3829995	3710963	0.968921	0.307083	SRX3235674	SRR6123184
LOP868.292	KFRAG_00087	KAPA	4	50	SINGLE	3961682	3666908	0.925594	0.192471	SRX3235844	SRR6123014
LOP868.293	KFRAG_00088	KAPA	4	50	SINGLE	4022446	3716834	0.924023	0.194837	SRX3235845	SRR6123013
LOP868.295	KFRAG_00089	KAPA	4	50	SINGLE	3309864	3059469	0.924349	0.160343	SRX3235836	SRR6123022
LOP868.299	KFRAG_00090	KAPA	4	50	SINGLE	3916902	3656066	0.933408	0.19223	SRX3235837	SRR6123021
LOP868.304	KFRAG_00091	KAPA	4	50	SINGLE	3689661	3439387	0.932169	0.181069	SRX3235752	SRR6123106
LOP868.305	KFRAG_00092	KAPA	4	50	SINGLE	3774590	3524913	0.933853	0.185594	SRX3235751	SRR6123107
LOP868.305	KFRAG_00092	KAPA	4	150	PAIRED	82836354	82142461	0.991623	24.9508	SRX5381884	SRR8581162
LOP868.306	KFRAG_00093	KAPA	4	50	SINGLE	3869949	3597101	0.929496	0.189452	SRX3235754	SRR6123104
LOP868.308	KFRAG_00094	KAPA	4	50	SINGLE	3837027	3567215	0.929682	0.187209	SRX3235753	SRR6123105
LOP868.309	KFRAG_00095	KAPA	4	50	SINGLE	3797361	3518509	0.926567	0.184407	SRX3235756	SRR6123102
LOP868.311	KFRAG_00096	KAPA	4	50	SINGLE	3991697	3725397	0.933287	0.196168	SRX3235755	SRR6123103
LOP868.313	KFRAG_00097	KAPA	4	50	SINGLE	5060884	4703348	0.929353	0.24722	SRX3235758	SRR6123100
LOP868.349	KFRAG_00098	KAPA	4	50	SINGLE	4641044	4325142	0.931933	0.22726	SRX3235757	SRR6123101
LOP868.361	KFRAG_00099	KAPA	4	50	SINGLE	6092825	4317089	0.708553	0.2274	SRX3235750	SRR6123108
LOP868.363	KFRAG_00100	KAPA	4	50	SINGLE	3740279	3463644	0.926039	0.182359	SRX3235749	SRR6123109
LOP868.365	KFRAG_00101	KAPA	4	50	SINGLE	4397915	4094138	0.930927	0.215792	SRX3235731	SRR6123127
LOP868.372	KFRAG_00102	KAPA	4	50	SINGLE	4194455	3870045	0.922657	0.202974	SRX3235732	SRR6123126
LOP868.373	KFRAG_00103	KAPA	4	50	SINGLE	4881386	4533565	0.928745	0.238347	SRX3235729	SRR6123129
LOP868.387	KFRAG_00104	KAPA	4	50	SINGLE	4163829	3849981	0.924625	0.201626	SRX3235730	SRR6123128
LOP868.396	KFRAG_00105	KAPA	4	50	SINGLE	3838818	3549346	0.924593	0.186188	SRX3235735	SRR6123123
LOP868.397	KFRAG_00106	KAPA	4	50	SINGLE	4871209	4534241	0.930825	0.238855	SRX3235736	SRR6123122
LOP868.398	KFRAG_00107	KAPA	4	50	SINGLE	5616019	3846984	0.685002	0.202044	SRX3235733	SRR6123125
LOP868.401	KFRAG_00108	KAPA	4	50	SINGLE	3679296	3416407	0.928549	0.179581	SRX3235734	SRR6123124
LOP868.403	KFRAG_00109	KAPA	4	50	SINGLE	4490040	4156241	0.925658	0.218799	SRX3235727	SRR6123131
LOP868.406	KFRAG_00110	KAPA	4	50	SINGLE	3746003	3471789	0.926798	0.182966	SRX3235728	SRR6123130
LOP868.407	KFRAG_00111	KAPA	4	50	SINGLE	3959209	3679032	0.929234	0.194009	SRX3235803	SRR6123055
LOP868.414	KFRAG_00112	KAPA	4	50	SINGLE	3572778	3316005	0.928131	0.174296	SRX3235802	SRR6123056
LOP868.415	KFRAG_00113	KAPA	4	50	SINGLE	4956016	4619815	0.932163	0.243752	SRX3235801	SRR6123057
LOP868.417	KFRAG_00114	KAPA	4	50	SINGLE	7910331	7346949	0.928779	0.386481	SRX3235800	SRR6123058
LOP868.420	KFRAG_00115	KAPA	4	50	SINGLE	5004590	3199542	0.639322	0.168291	SRX3235807	SRR6123051
LOP868.421	KFRAG_00116	KAPA	4	50	SINGLE	3795468	3534399	0.931216	0.186388	SRX3235806	SRR6123052
LOP868.425	KFRAG_00117	KAPA	4	50	SINGLE	3996992	3726622	0.932357	0.1972	SRX3235805	SRR6123053
LOP868.428	KFRAG_00118	KAPA	4	50	SINGLE	3961340	3663899	0.924914	0.192538	SRX3235804	SRR6123054
LOP868.429	KFRAG_00119	KAPA	4	50	SINGLE	4409828	4095299	0.928675	0.214988	SRX3235811	SRR6123047
LOP868.430	KFRAG_00120	KAPA	4	50	SINGLE	4978924	4625647	0.929046	0.243604	SRX3235810	SRR6123048
LOP868.433	KFRAG_00121	KAPA	4	50	SINGLE	4831187	4515813	0.934721	0.238238	SRX3235784	SRR6123074
LOP868.435	KFRAG_00122	KAPA	4	50	SINGLE	4753693	4413996	0.92854	0.231581	SRX3235785	SRR6123073
LOP868.439	KFRAG_00123	KAPA	4	50	SINGLE	5034026	3342957	0.664072	0.175477	SRX3235786	SRR6123072
LOP868.449	KFRAG_00124	KAPA	4	50	SINGLE	3761394	3509837	0.933121	0.185102	SRX3235787	SRR6123071
LOP868.450	KFRAG_00125	KAPA	4	50	SINGLE	3580539	3323947	0.928337	0.174598	SRX3235780	SRR6123078
LOP868.452	KFRAG_00126	KAPA	4	50	SINGLE	3950432	3646197	0.922987	0.19124	SRX3235781	SRR6123077
LOP868.454	KFRAG_00127	KAPA	4	50	SINGLE	2716177	2518682	0.927289	0.133123	SRX3235782	SRR6123076
LOP868.456	KFRAG_00128	KAPA	4	50	SINGLE	3653893	3404691	0.931798	0.179848	SRX3235783	SRR6123075
LOP868.459	KFRAG_00129	KAPA	4	50	SINGLE	3943074	3654939	0.926926	0.192299	SRX3235788	SRR6123070
LOP868.460	KFRAG_00130	KAPA	4	50	SINGLE	11593588	10744553	0.926767	0.564177	SRX3235789	SRR6123069
LOP868.461	KFRAG_00131	KAPA	4	50	SINGLE	3649643	2749921	0.753477	0.14527	SRX3235821	SRR6123037
LOP868.463	KFRAG_00132	KAPA	4	50	SINGLE	3438117	3169155	0.921771	0.166683	SRX3235820	SRR6123038
LOP868.464	KFRAG_00133	KAPA	4	50	SINGLE	4040072	3725110	0.92204	0.195519	SRX3235823	SRR6123035
LOP868.465	KFRAG_00134	KAPA	4	50	SINGLE	3777079	3481839	0.921834	0.182567	SRX3235822	SRR6123036
LOP868.466	KFRAG_00135	KAPA	4	50	SINGLE	4806779	4460765	0.928015	0.235437	SRX3235817	SRR6123041
LOP868.467	KFRAG_00136	KAPA	4	50	SINGLE	4313896	3975300	0.92151	0.208399	SRX3235816	SRR6123042
LOP868.469	KFRAG_00137	KAPA	4	50	SINGLE	3942045	3614754	0.916974	0.189098	SRX3235819	SRR6123039
LOP868.473	KFRAG_00138	KAPA	4	50	SINGLE	20110904	18461073	0.917963	0.968737	SRX3235818	SRR6123040
LOP868.474	KFRAG_00139	KAPA	4	50	SINGLE	12626729	2847575	0.22552	0.147404	SRX3235825	SRR6123033
LOP868.477	KFRAG_00140	KAPA	4	50	SINGLE	3473332	3222113	0.927672	0.169027	SRX3235824	SRR6123034
LOP868.479	KFRAG_00141	KAPA	4	50	SINGLE	1208024	1071102	0.886656	0.0563319	SRX3235796	SRR6123062
LOP868.480	KFRAG_00142	KAPA	4	50	SINGLE	1275612	1155430	0.905785	0.0610958	SRX3235797	SRR6123061
LOP868.483	KFRAG_00143	KAPA	4	50	SINGLE	3675744	3291993	0.895599	0.173059	SRX3235794	SRR6123064
LOP868.485	KFRAG_00144	KAPA	4	50	SINGLE	3892265	3560007	0.914636	0.187061	SRX3235795	SRR6123063
LOP868.487	KFRAG_00145	KAPA	4	50	SINGLE	2436589	2229798	0.915131	0.11769	SRX3235792	SRR6123066
LOP868.488	KFRAG_00146	KAPA	4	50	SINGLE	5118946	4734157	0.92483	0.249413	SRX3235793	SRR6123065
LOP868.493	KFRAG_00147	KAPA	4	50	SINGLE	3258626	2290903	0.703027	0.120676	SRX3235790	SRR6123068
LOP868.494	KFRAG_00148	KAPA	4	50	SINGLE	4013769	3627231	0.903697	0.191151	SRX3235791	SRR6123067
LOP868.497	KFRAG_00149	KAPA	4	50	SINGLE	4130044	3835962	0.928794	0.201769	SRX3235798	SRR6123060
LOP868.499	KFRAG_00150	KAPA	4	50	SINGLE	4292972	3967199	0.924115	0.208002	SRX3235799	SRR6123059
LOP868.500	KFRAG_00151	KAPA	4	50	SINGLE	4128809	3801313	0.92068	0.199592	SRX3235715	SRR6123143
LOP868.502	KFRAG_00152	KAPA	4	50	SINGLE	3840614	3552064	0.924869	0.186234	SRX3235714	SRR6123144
LOP868.505	KFRAG_00153	KAPA	4	50	SINGLE	4089829	3771395	0.92214	0.198288	SRX3235713	SRR6123145
LOP868.509	KFRAG_00154	KAPA	4	50	SINGLE	11307029	10493192	0.928024	0.54894	SRX3235712	SRR6123146
LOP868.510	KFRAG_00155	KAPA	4	50	SINGLE	4508769	3483253	0.772551	0.182789	SRX3235711	SRR6123147
LOP868.513	KFRAG_00157	KAPA	4	50	SINGLE	3718659	3436154	0.92403	0.18006	SRX3235709	SRR6123149
LOP868.514	KFRAG_00158	KAPA	4	50	SINGLE	3512909	3256018	0.926872	0.171207	SRX3235708	SRR6123150
LOP868.522	KFRAG_00156	KAPA	4	50	SINGLE	3553529	3283142	0.92391	0.172043	SRX3235710	SRR6123148
LOP868.523	KFRAG_00159	KAPA	4	50	SINGLE	3088092	2822975	0.914149	0.147973	SRX3235707	SRR6123151
LOP868.525	KFRAG_00160	KAPA	4	50	SINGLE	11659746	10765081	0.923269	0.565985	SRX3235706	SRR6123152
LOP868.529	KFRAG_00161	KAPA	4	50	SINGLE	12239100	11277020	0.921393	0.591029	SRX3235666	SRR6123192
LOP868.532	KFRAG_00162	KAPA	4	50	SINGLE	14735585	13493792	0.915728	0.70682	SRX3235667	SRR6123191
LOP868.535	KFRAG_00163	KAPA	4	50	SINGLE	4224781	3862564	0.914264	0.202369	SRX3235668	SRR6123190
LOP868.538	KFRAG_00164	KAPA	4	50	SINGLE	4435449	4099389	0.924233	0.215319	SRX3235669	SRR6123189
PL_4	KFRAG_00002	KAPA	4	150	PAIRED	219357856	217079237	0.989612	56.1	SRX3235827	SRR6123031
