## Supplemental Table 2 for "Genomic Outcomes of Haploid Induction Crosses in Potato (*Solanum tuberosum* L.)"

### Sheet: Sheet1
Line	Chrom.	Start	End	Dup/Del	Parental Origin
LOP868.398	chr01	1000000	5750000	Del	NA
LOP868.398	chr01	6000000	9250000	Del	NA
LOP868.398	chr01	20250000	21000000	Dup	Alca Tarma
LOP868.398	chr01	23250000	24250000	Dup	Unknown
LOP868.398	chr01	54000000	56000000	Dup	Unknown
LOP868.292	chr01	67000000	68250000	Dup	Alca Tarma
LOP868.460	chr01	67000000	68250000	Dup	Alca Tarma
LOP868.488	chr01	24250000	26000000	Dup	Alca Tarma
LOP868.272	chr04	13000000	14000000	Dup	Alca Tarma
LOP868.480	chr08	49000000	49750000	Del	NA
LOP868.493	chr09	37500000	32500000	Dup	Unknown
LOP868.493	chr09	40000000	41000000	Dup	Unknown
LOP868.045	chr09	40250000	41000000	Dup	Unknown
LOP868.062	chr09	40250000	41000000	Dup	Unknown
LOP868.435	chr09	40250000	41000000	Dup	Unknown
LOP868.499	chr09	40250000	41000000	Dup	Unknown
